# E2F4 gene therapy reverses established synaptic and cognitive deficits and remodels learning-associated signaling in Alzheimer’s disease mice

**DOI:** 10.64898/2026.11.13.766444

**Authors:** Cristina Sánchez-Puelles, Alicia Hernández-Vivanco, Alice Grieco, Irene Camacho-Olmos, Ana Montero-Calle, Noelia López-Sánchez, Alberto Fraj-Cebrián, Alberto Garrido-García, Vanesa Cano-Daganzo, Anna Lozano-Ureña, Lorena Valdés-Lora, Rodrigo Barderas, Gertrudis Perea, Álvaro Pascual-Leone, José-María Frade

**Affiliations:** Department of Molecular and Cellular Neuroscience, Cajal Neurosciences Center, Consejo Superior de Investigaciones Científicas; Alcalá de Henares, Spain; Functional Proteomics Unit, Chronic Disease Programme, UFIEC, Instituto de Salud Carlos III, Carretera Pozuelo-Majadahonda Km 2.2, Majadahonda, 28220, Spain; Department of Computational and Systems Neuroscience, Cajal Neurosciences Center, Consejo Superior de Investigaciones Científicas; Alcalá de Henares, Spain; Hinda and Arthur Marcus Institute for Aging Research and Deanna, Sidney Wolk Center for Memory Health, Hebrew SeniorLife; Boston, MA, USA; Department of Neurology, Harvard Medical School; Boston, MA, USA; Tetraneuron; Madrid, Spain; CIBER Frailty and Healthy Aging, Madrid, E-28029 Madrid, Spain

**Keywords:** Alzheimer’s disease, dementia, synaptic dysfunction, cognitive decline, neuronal death, disease modification, gene therapy

## Abstract

Alzheimer’s disease (AD) causes progressive synaptic dysfunction, neurodegeneration, and cognitive decline, yet strategies capable of reversing established deficits remain limited. Here, we show that neuronal expression of a p38MAPK phosphorylation-resistant human E2F4 variant (hE2F4DN), delivered by adeno-associated virus, restores hippocampal long-term potentiation and memory in homozygous 5xFAD mice after functional impairment is established. Treatment also reduces amyloid-β and phospho-tau pathology and prevents hippocampal neuronal loss. Integrated proteomic and phosphoproteomic analyses reveal remodeling of metabolic, redox, neuroimmune, synaptic-vesicle, and GSK3β-associated signaling pathways. Following contextual fear conditioning, hE2F4DN-treated mice exhibit broader learning-associated synaptic proteomic signatures and distinct phosphoregulatory responses involving synaptic machinery. These findings demonstrate that E2F4 gene therapy can reverse established synaptic and cognitive deficits while preserving neuronal integrity and reshaping molecular responses to learning, identifying E2F4 phosphorylation as a potential therapeutic target for advanced AD states.
