## Supplementary material for "E2F4 gene therapy reverses established synaptic and cognitive deficits and remodels learning-associated signaling in Alzheimer’s disease mice": Table S11

### Sheet: README
Item	Definition
Biological input	Nominal negative treatment-by-CFC interaction phosphofeatures intersected with genes assigned to SynGO terms enriched at FDR < 0.05
STRING interaction threshold	STRING combined score >= 0.40
External interactors	No additional STRING interactors were added
STRING_edges	Unique undirected STRING associations retained for Figure 8E
STRING_nodes	Validated node-level network metrics for the Figure 8E STRING input
Candidate_phosphosites	Full site-level candidate table used as the source for Figure 8E/F
Protein_ranking	Objective ranking used for Figure 8F: 50% STRING-degree percentile + 30% multisite-phosphoregulation percentile + 20% interaction-evidence percentile
Figure 8F site-selection rule	Eight highest-degree hubs are mandatory; remaining proteins are ranked objectively; one best site per protein by default, with a second site allowed under the predefined multisite/connectivity rule
Figure 8F selected sites	22 phosphosite rows representing 19 proteins
Figure 8F site matrix	The same selected phosphosites are shown for GFP learning, hE2F4DN learning and the formal treatment-by-CFC interaction
Nominal marker	Site-specific raw nominal P < 0.05 in the corresponding contrast
Recalculation	This workbook exporter does not recalculate STRING edges, network metrics or the objective site selection

### Sheet: STRING_edges
from	to	combined_score
ANK3	KCNA1	0.458
ANK3	NFASC	0.992
ANK3	PCLO	0.411
ANK3	PIP5K1C	0.521
ANK3	SCN2A	0.883
ANK3	TIAM1	0.953
AP3D1	BTBD8	0.684
AP3D1	EPB41L3	0.413
AP3D1	MYO5A	0.423
AP3D1	SGIP1	0.558
APBA1	CAMK2A	0.457
APBA1	DLG2	0.611
APBA1	DLG3	0.64
APBA1	GRIN2B	0.867
APBA1	SYN3	0.586
ASAP1	IQSEC1	0.571
ATG9A	MAP1A	0.502
ATG9A	MAP1B	0.408
ATP1A3	KCNA1	0.416
ATP1A3	MAP1B	0.53
ATP1A3	PRRT2	0.637
ATP1A3	SCN2A	0.51
ATP1A3	SLC8A2	0.421
BEGAIN	DLG2	0.914
BEGAIN	DLG3	0.661
BEGAIN	GRIN2B	0.618
BEGAIN	LRRC7	0.572
BRAF	CAMK2A	0.446
BRAF	CAMK2B	0.449
BRAF	HSP90AA1	0.995
BRAF	NF1	0.928
BRAF	PPP1CA	0.814
BRAF	PRKCG	0.909
BRAF	SYP	0.464
BSN	GRIN2B	0.401
BSN	NFASC	0.508
BSN	PCLO	0.964
BSN	SLC8A2	0.591
BSN	SYN3	0.66
BSN	SYNJ1	0.461
BSN	SYP	0.837
CACNB1	CACNG7	0.974
CACNB1	CAMK2A	0.765
CACNB1	CAMK2B	0.796
CACNB1	PPP1CA	0.657
CACNB1	PRKCG	0.487
CACNB1	SCN2A	0.475
CACNG7	CAMK2A	0.698
CACNG7	CAMK2B	0.721
CACNG7	DLG3	0.455
CACNG7	GRIN2B	0.646
CACNG7	PPP1CA	0.667
CACNG7	PRKCG	0.832
CACNG7	SHISA7	0.932
CADPS	KCND2	0.63
CADPS	RPH3A	0.498
CADPS	STXBP5	0.516
CADPS	SYNJ1	0.418
CADPS	SYP	0.413
CAMK2A	CAMK2B	0.999
CAMK2A	DLG2	0.764
CAMK2A	DLG3	0.742
CAMK2A	EPB41L1	0.547
CAMK2A	GRIN2B	0.999
CAMK2A	HOMER2	0.539
CAMK2A	HOMER3	0.511
CAMK2A	HSP90AA1	0.407
CAMK2A	KALRN	0.504
CAMK2A	KCNA1	0.479
CAMK2A	LRRC7	0.967
CAMK2A	MAP2	0.503
CAMK2A	MYO5A	0.547
CAMK2A	NEFH	0.465
CAMK2A	NEFL	0.728
CAMK2A	NEFM	0.464
CAMK2A	PPP1CA	0.956
CAMK2A	PRKCG	0.42
CAMK2A	SHANK3	0.735
CAMK2A	SLC8A2	0.548
CAMK2A	SYN3	0.541
CAMK2A	SYP	0.586
CAMK2A	TIAM1	0.898
CAMK2B	DLG2	0.692
CAMK2B	DLG3	0.672
CAMK2B	EPB41L1	0.517
CAMK2B	GRIN2B	0.92
CAMK2B	LRRC7	0.587
CAMK2B	MYO5A	0.577
CAMK2B	NEFL	0.677
CAMK2B	PPP1CA	0.919
CAMK2B	SHANK3	0.516
CAMK2B	TIAM1	0.499
DCC	KALRN	0.502
DLG2	DLG3	0.958
DLG2	GRIN2B	0.979
DLG2	HOMER2	0.595
DLG2	HOMER3	0.653
DLG2	KALRN	0.451
DLG2	KCNA1	0.437
DLG2	KCNA4	0.858
DLG2	LRRC7	0.628
DLG2	MAP1A	0.606
DLG2	NEFL	0.701
DLG2	NFASC	0.498
DLG2	PPP1CA	0.507
DLG2	SCN2A	0.4
DLG2	SCRIB	0.941
DLG2	SHANK3	0.783
DLG2	SYP	0.484
DLG2	VANGL2	0.677
DLG3	EPB41L1	0.439
DLG3	GRIN2B	0.999
DLG3	HOMER2	0.609
DLG3	HOMER3	0.664
DLG3	KALRN	0.489
DLG3	LRRC7	0.603
DLG3	NEFL	0.737
DLG3	PPP1CA	0.526
DLG3	SCRIB	0.954
DLG3	SHANK3	0.85
DLG3	SHISA7	0.52
DLG3	SYP	0.421
DLG3	VANGL2	0.513
DOCK4	RPLP1	0.851
EIF4B	HNRNPA1	0.532
EIF4B	SCRIB	0.483
EPB41L1	EPB41L3	0.902
EPB41L1	PPP1CA	0.467
EPB41L1	VANGL2	0.554
GPR158	NFASC	0.405
GPR158	SLC24A2	0.484
GPR158	SLC8A2	0.472
GRIN2B	HOMER2	0.487
GRIN2B	HOMER3	0.458
GRIN2B	KALRN	0.562
GRIN2B	KCNA4	0.415
GRIN2B	KCND2	0.541
GRIN2B	LRRC7	0.803
GRIN2B	MAP1A	0.521
GRIN2B	MAP2	0.533
GRIN2B	NEFL	0.613
GRIN2B	PPP1CA	0.934
GRIN2B	PRKCG	0.599
GRIN2B	SCN2A	0.645
GRIN2B	SHANK3	0.752
GRIN2B	SHISA7	0.751
GRIN2B	SLC24A2	0.423
GRIN2B	SYN3	0.527
GRIN2B	SYP	0.721
GRIN2B	TIAM1	0.636
HNRNPA1	HNRNPA3	0.999
HNRNPA1	HNRNPUL2	0.847
HNRNPA1	HSP90AA1	0.691
HNRNPA1	RPLP1	0.619
HNRNPA3	HSP90AA1	0.416
HOMER2	HOMER3	0.999
HOMER2	SHANK3	0.833
HOMER3	SHANK3	0.845
HSP90AA1	MAP1B	0.605
HSP90AA1	NR3C2	0.706
HSP90AA1	RALBP1	0.489
HSP90AA1	RPLP1	0.527
HSP90AA1	SCRIB	0.402
HSP90AA1	WASF3	0.586
INPP4A	SYNJ1	0.952
KALRN	SHANK3	0.814
KALRN	TIAM1	0.459
KCNA1	KCNA4	0.911
KCNA1	NEFH	0.421
KCNA1	NEFM	0.511
KCNA1	NFASC	0.651
KCNA1	PRRT2	0.602
KCNA1	SCN2A	0.752
KCNA1	SLC24A2	0.403
KCNA4	KCND2	0.593
KCNA4	KCNIP2	0.734
KCNA4	SCN2A	0.603
KCND2	KCNIP2	0.999
KCND2	SCN2A	0.64
KIF1B	NEFL	0.444
KIF1B	NF1	0.691
LRRC7	NEFL	0.481
LRRC7	PPP1CA	0.481
LRRC7	SHANK3	0.684
LRRC7	VANGL2	0.435
MADD	SYP	0.414
MAP1A	MAP1B	0.947
MAP1B	MAP2	0.646
MAP1B	NEFH	0.467
MAP1B	NEFL	0.528
MAP1B	NEFM	0.506
MAP1B	PPP1CA	0.527
MAP1B	SCRIB	0.493
MAP1B	SYN3	0.693
MAP1B	SYP	0.559
MAP2	NEFH	0.62
MAP2	NEFL	0.813
MAP2	NEFM	0.577
MAP2	SYN3	0.636
MAP2	SYP	0.866
MYO5A	RPH3A	0.827
MYO5A	STXBP5	0.53
NCKIPSD	WASF3	0.565
NECAP1	SGIP1	0.733
NECAP1	SYNJ1	0.431
NEFH	NEFL	0.998
NEFH	NEFM	0.998
NEFH	SYP	0.555
NEFL	NEFM	0.999
NEFL	NFASC	0.443
NEFL	SCRIB	0.473
NEFL	SHANK3	0.521
NEFL	SYP	0.691
NEFM	PTPRZ1	0.403
NEFM	SCRIB	0.473
NEFM	SYP	0.474
NF1	SYP	0.494
NFASC	PRRT2	0.419
NFASC	PTPRZ1	0.797
NFASC	SCN2A	0.831
NFASC	SLC24A2	0.449
NFASC	SLC8A2	0.724
NFASC	SYP	0.757
NR3C2	PPP1CA	0.492
PCLO	SYN3	0.428
PCLO	SYP	0.678
PIP5K1C	SYNJ1	0.948
PPP1CA	SCRIB	0.64
PRKCG	TIAM1	0.528
PRRT2	SCN2A	0.92
PRRT2	SLC24A2	0.45
PRRT2	SYN3	0.522
PRRT2	SYP	0.552
PTPRZ1	SLC8A2	0.615
PTPRZ1	SYN3	0.505
PTPRZ1	SYP	0.583
RALBP1	SCRIB	0.749
RPH3A	SGIP1	0.423
RPH3A	STXBP5	0.435
RPH3A	SYN3	0.717
RPH3A	SYP	0.66
SCN2A	SHANK3	0.581
SCN2A	SLC8A2	0.679
SCN2A	SYN3	0.522
SCRIB	VANGL2	0.991
SGIP1	SYNJ1	0.753
SHANK3	SYP	0.422
SLC24A2	SLC8A2	0.635
SLC8A2	SYN3	0.586
SLC8A2	SYP	0.679
SYN3	SYNJ1	0.461
SYN3	SYP	0.82
SYNJ1	SYP	0.543

### Sheet: STRING_nodes
Human_SYMBOL	degree	strength	betweenness
ANK3	6	4.218	38.6655
AP3D1	4	2.078	85.1922
APBA1	5	3.161	0.603846
ASAP1	1	0.571	0
ATG9A	2	0.91	0
ATP1A3	5	2.514	6.89482
BEGAIN	4	2.765	0
BRAF	7	5.005	62.6901
BRSK1	0	0	0
BSN	7	4.422	22.6136
BTBD8	1	0.684	0
CACNB1	6	4.154	6.06787
CACNG7	8	5.925	8.80561
CADPS	5	2.475	36.2463
CAMK2A	27	17.215	639.167
CAMK2B	14	9.541	66.3224
CAP2	0	0	0
DCC	1	0.502	0
DDHD2	0	0	0
DLG2	21	14.137	194.379
DLG3	19	12.452	122.335
DOCK10	0	0	0
DOCK4	1	0.851	0
EIF4B	2	1.015	7.41515
EPB41L1	6	3.426	68.2311
EPB41L3	2	1.315	8.96371
GPR158	3	1.361	0
GRIN2B	26	17.35	325.687
HNRNPA1	5	3.688	77.9319
HNRNPA3	2	1.415	0
HNRNPUL2	1	0.847	0
HOMER2	6	4.062	0
HOMER3	6	4.13	0
HSP90AA1	10	5.824	498.696
INPP4A	1	0.952	0
IQSEC1	1	0.571	0
KALRN	7	3.781	72.2234
KCNA1	11	6.041	65.9408
KCNA4	6	4.114	44.9419
KCND2	5	3.403	37.1989
KCNIP2	2	1.733	0
KIF1B	2	1.135	0.836111
LRRC7	10	6.241	10.2296
MADD	1	0.414	0
MAP1A	4	2.576	21.8158
MAP1B	12	6.909	178.422
MAP2	8	5.194	3.7449
MYO5A	5	2.904	152.139
NCKIPSD	1	0.565	0
NECAP1	2	1.164	0
NEFH	7	4.524	3.67512
NEFL	15	9.847	104.708
NEFM	9	5.405	26.6234
NF1	3	2.113	9.91496
NFASC	12	7.474	61.013
NR3C2	2	1.198	1.53333
PCLO	4	2.481	4.42433
PIP5K1C	2	1.469	5.73052
PPP1CA	13	8.587	87.3135
PRKAR1B	0	0	0
PRKCG	6	3.775	3.90734
PRRT2	7	4.102	9.97261
PTPRZ1	5	2.903	1.31438
PURG	0	0	0
RALBP1	2	1.238	0
RPH3A	6	3.56	62.1797
RPLP1	3	1.997	71
SCN2A	13	8.441	71.0074
SCRIB	10	6.599	148.817
SCRN1	0	0	0
SEPTIN4	0	0	0
SGIP1	4	2.467	30.9726
SHANK3	12	8.336	20.2489
SHISA7	3	2.203	0
SIPA1L3	0	0	0
SLC24A2	6	2.844	12.8994
SLC8A2	10	5.95	63.9867
STRN4	0	0	0
STXBP5	3	1.481	2.48384
SYN3	14	8.204	152.07
SYNJ1	8	4.967	212.12
SYP	23	13.673	475.548
TIAM1	6	3.973	25.8188
VANGL2	5	3.17	4.31734
WASF3	2	1.151	71

### Sheet: Candidate_phosphosites
Human_SYMBOL	Mouse_SYMBOL	Protein	PTM	PTM_Sites	Multiplicity	Site_label	SynGO_scope	Postsynaptic_core	logFC_GFP_learning	P_GFP_learning	FDR_GFP_learning	logFC_DN_learning	P_DN_learning	FDR_DN_learning	logFC_Interaction	P_Interaction	FDR_Interaction	Residue_display
CAMK2A	Camk2a	P11798	S333	Camk2a/P11798_S333_M1_3	M1_3	CAMK2A-S333 [M1_3]	Postsynaptic	Yes	1.01393	0.201302	0.943066	-7.8873	6.45168e-05	0.175959	-8.90124	0.000145113	0.374102	S333
KCND2	Kcnd2	Q9Z0V2	S546	Kcnd2/Q9Z0V2_S546_M1_3	M1_3	KCND2-S546 [M1_3]	Postsynaptic	Yes	1.96218	0.0145174	0.814135	-2.00183	0.0129625	0.943483	-3.96401	0.0012626	0.704309	S546
BRSK1	Brsk1	Q5RJI5	S519	Brsk1/Q5RJI5_S519_M1_3	M1_3	BRSK1-S519 [M1_3]	Postsynaptic	Yes	1.29773	0.0740043	0.908458	-2.56675	0.00165448	0.85256	-3.86448	0.00136126	0.704309	S519
MAP1B	Map1b	P14873	T1784	Map1b/P14873_T1784_M3_3	M3_3	MAP1B-T1784 [M3_3]	Postsynaptic	Yes	1.84958	0.0761774	0.908458	-4.37604	0.00208687	0.85256	-6.22562	0.00153611	0.704309	T1784
GPR158	Gpr158	Q8C419	S869	Gpr158/Q8C419_S869_M1_3	M1_3	GPR158-S869 [M1_3]	Postsynaptic	Yes	2.78952	0.000863775	0.772457	-1.31729	0.0961679	0.943532	-4.10681	0.00154813	0.704309	S869
NR3C2	Nr3c2	Q8VII8	S283	Nr3c2/Q8VII8_S283_M2_3	M2_3	NR3C2-S283 [M2_3]	Postsynaptic	Yes	2.13777	0.00607498	0.772457	-1.79391	0.0381738	0.943483	-3.93168	0.00244534	0.758641	S283
ATP1A3	Atp1a3	Q6PIC6	S10	Atp1a3/Q6PIC6_S10_M1_3	M1_3	ATP1A3-S10 [M1_3]	Postsynaptic	Yes	5.2512	0.000410947	0.772457	-1.00725	0.347411	0.964898	-6.25845	0.00257974	0.758641	S10
BTBD8	Btbd8	D3YUB6	S1297	Btbd8/D3YUB6_S1297_M1_3	M1_3	BTBD8-S1297 [M1_3]	Other synaptic	No	2.13171	0.00927827	0.77464	-1.23005	0.0456826	0.943483	-3.36175	0.00290859	0.758641	S1297
PRRT2	Prrt2	E9PUL5	S100	Prrt2/E9PUL5_S100_M3_3	M3_3	PRRT2-S100 [M3_3]	Other synaptic	No	1.18009	0.109213	0.908458	-2.39209	0.003535	0.867484	-3.57218	0.00296656	0.758641	S100
PRRT2	Prrt2	E9PUL5	S98	Prrt2/E9PUL5_S98_M3_3	M3_3	PRRT2-S98 [M3_3]	Other synaptic	No	1.18009	0.109213	0.908458	-2.39209	0.003535	0.867484	-3.57218	0.00296656	0.758641	S98
RPLP1	Rplp1	P47955	S104	Rplp1/P47955_S104_M1_3	M1_3	RPLP1-S104 [M1_3]	Postsynaptic	Yes	3.2554	0.00137712	0.772457	-0.382267	0.568101	0.986021	-3.63767	0.00396702	0.758641	S104
DOCK4	Dock4	P59764	S1759	Dock4/P59764_S1759_M1_3	M1_3	DOCK4-S1759 [M1_3]	Postsynaptic	Yes	1.09403	0.0328963	0.853964	-1.03016	0.0363707	0.943483	-2.12419	0.00456304	0.758641	S1759
SHANK3	Shank3	Q4ACU6	S1510	Shank3/Q4ACU6_S1510_M1_3	M1_3	SHANK3-S1510 [M1_3]	Postsynaptic	Yes	1.45797	0.0451159	0.895086	-1.5518	0.01396	0.943483	-3.00976	0.00457365	0.758641	S1510
SIPA1L3	Sipa1l3	G3X9J0	S1248	Sipa1l3/G3X9J0_S1248_M1_3	M1_3	SIPA1L3-S1248 [M1_3]	Postsynaptic	Yes	5.81611	0.00615686	0.772457	-1.83008	0.194124	0.949216	-7.64619	0.00488778	0.758641	S1248
NFASC	Nfasc	Q810U3	S1164	Nfasc/Q810U3_S1164_M1_3	M1_3	NFASC-S1164 [M1_3]	Other synaptic	No	5.93124	0.00147962	0.772457	-0.0484933	0.960372	0.999691	-5.97973	0.00499389	0.758641	S1164
SYNJ1	Synj1	Q8CHC4	S1147	Synj1/Q8CHC4_S1147_M1_3	M1_3	SYNJ1-S1147 [M1_3]	Postsynaptic	Yes	1.48091	0.0481563	0.904843	-1.37015	0.0236065	0.943483	-2.85106	0.00504353	0.758641	S1147
PRRT2	Prrt2	E9PUL5	S102	Prrt2/E9PUL5_S102_M3_3	M3_3	PRRT2-S102 [M3_3]	Other synaptic	No	1.18009	0.128448	0.908458	-2.40687	0.00732005	0.916277	-3.58696	0.00543937	0.758641	S102
NEFM	Nefm	P08553	S550	Nefm/P08553_S550_M2_3	M2_3	NEFM-S550 [M2_3]	Postsynaptic	Yes	3.23918	0.0106898	0.77464	-1.55103	0.101577	0.944552	-4.79021	0.00612856	0.758641	S550
NEFM	Nefm	P08553	S551	Nefm/P08553_S551_M2_3	M2_3	NEFM-S551 [M2_3]	Postsynaptic	Yes	3.23918	0.0106898	0.77464	-1.55103	0.101577	0.944552	-4.79021	0.00612856	0.758641	S551
MAP1B	Map1b	P14873	S1247	Map1b/P14873_S1247_M3_3	M3_3	MAP1B-S1247 [M3_3]	Postsynaptic	Yes	1.91038	0.157235	0.925086	-4.54483	0.0064115	0.916277	-6.45521	0.00627036	0.758641	S1247
ATG9A	Atg9a	Q68FE2	S735	Atg9a/Q68FE2_S735_M2_3	M2_3	ATG9A-S735 [M2_3]	Other synaptic	No	1.6818	0.0544675	0.904843	-1.89601	0.0330393	0.943483	-3.57781	0.00711549	0.758641	S735
CAMK2B	Camk2b	P28652	S397	Camk2b/P28652_S397_M2_3	M2_3	CAMK2B-S397 [M2_3]	Postsynaptic	Yes	0.964206	0.0778059	0.908458	-1.15617	0.02751	0.943483	-2.12038	0.00730493	0.758641	S397
MAP1B	Map1b	P14873	S1242	Map1b/P14873_S1242_M2_3	M2_3	MAP1B-S1242 [M2_3]	Postsynaptic	Yes	0.910097	0.0922529	0.908458	-1.21169	0.0177877	0.943483	-2.12178	0.00737862	0.758641	S1242
MAP1B	Map1b	P14873	S1247	Map1b/P14873_S1247_M2_3	M2_3	MAP1B-S1247 [M2_3]	Postsynaptic	Yes	0.910097	0.0922529	0.908458	-1.21169	0.0177877	0.943483	-2.12178	0.00737862	0.758641	S1247
DLG2	Dlg2	Q91XM9	S590	Dlg2/Q91XM9_S590_M1_3	M1_3	DLG2-S590 [M1_3]	Postsynaptic	Yes	0.338818	0.700278	0.99626	-4.63197	0.0036048	0.867484	-4.97079	0.00775119	0.758641	S590
PRKAR1B	Prkar1b	P12849	S9	Prkar1b/P12849_S9_M1_3	M1_3	PRKAR1B-S9 [M1_3]	Postsynaptic	Yes	0.711222	0.0243233	0.847897	-0.514094	0.0921899	0.943483	-1.22532	0.00781959	0.758641	S9
VANGL2	Vangl2	Q91ZD4	S520	Vangl2/Q91ZD4_S520_M1_3	M1_3	VANGL2-S520 [M1_3]	Postsynaptic	Yes	1.89363	0.00459656	0.772457	-0.862728	0.232433	0.949216	-2.75635	0.00829279	0.758641	S520
BSN	Bsn	O88737	S1050	Bsn/O88737_S1050_M2_3	M2_3	BSN-S1050 [M2_3]	Other synaptic	No	2.06079	0.030258	0.847897	-2.12861	0.0589028	0.943483	-4.1894	0.00899391	0.758641	S1050
BSN	Bsn	O88737	S1051	Bsn/O88737_S1051_M2_3	M2_3	BSN-S1051 [M2_3]	Other synaptic	No	2.06079	0.030258	0.847897	-2.12861	0.0589028	0.943483	-4.1894	0.00899391	0.758641	S1051
IQSEC1	Iqsec1	Q8R0S2	S510	Iqsec1/Q8R0S2_S510_M1_3	M1_3	IQSEC1-S510 [M1_3]	Postsynaptic	Yes	0.6178	0.130468	0.908458	-0.961329	0.0194402	0.943483	-1.57913	0.00905687	0.758641	S510
WASF3	Wasf3	Q8VHI6	S235	Wasf3/Q8VHI6_S235_M2_3	M2_3	WASF3-S235 [M2_3]	Postsynaptic	Yes	1.42193	0.165834	0.93273	-3.03191	0.0070827	0.916277	-4.45384	0.00970756	0.758641	S235
MAP1B	Map1b	P14873	S1781	Map1b/P14873_S1781_M2_3	M2_3	MAP1B-S1781 [M2_3]	Postsynaptic	Yes	0.486812	0.299251	0.957897	-1.30041	0.00592906	0.916277	-1.78722	0.00973044	0.758641	S1781
DDHD2	Ddhd2	Q80Y98	S373	Ddhd2/Q80Y98_S373_M1_3	M1_3	DDHD2-S373 [M1_3]	Other synaptic	No	1.39641	0.040839	0.875232	-1.32584	0.0493397	0.943483	-2.72225	0.0103008	0.758641	S373
MAP1B	Map1b	P14873	T1784	Map1b/P14873_T1784_M2_3	M2_3	MAP1B-T1784 [M2_3]	Postsynaptic	Yes	0.475184	0.309532	0.957897	-1.28434	0.00635084	0.916277	-1.75953	0.0105652	0.758641	T1784
SLC24A2	Slc24a2	Q8BUN9	S312	Slc24a2/Q8BUN9_S312_M1_3	M1_3	SLC24A2-S312 [M1_3]	Postsynaptic	Yes	3.19478	0.00123078	0.772457	0.0485357	0.947277	0.999691	-3.14624	0.0106478	0.758641	S312
KCNA4	Kcna4	Q61423	S101	Kcna4/Q61423_S101_M1_3	M1_3	KCNA4-S101 [M1_3]	Postsynaptic	Yes	0.667669	0.368209	0.966331	-3.24212	0.00938293	0.93635	-3.90979	0.0110448	0.758641	S101
NR3C2	Nr3c2	Q8VII8	S287	Nr3c2/Q8VII8_S287_M2_3	M2_3	NR3C2-S287 [M2_3]	Postsynaptic	Yes	1.48284	0.0535155	0.904843	-1.79391	0.0559649	0.943483	-3.27675	0.012349	0.758641	S287
MAP1A	Map1a	Q9QYR6	S898	Map1a/Q9QYR6_S898_M3_3	M3_3	MAP1A-S898 [M3_3]	Postsynaptic	Yes	1.26364	0.126406	0.908458	-2.40904	0.0233393	0.943483	-3.67268	0.0123805	0.758641	S898
MAP2	Map2	P20357	S1140	Map2/P20357_S1140_M2_3	M2_3	MAP2-S1140 [M2_3]	Postsynaptic	Yes	4.46054	0.00831857	0.77464	-0.769619	0.431284	0.978282	-5.23016	0.0124535	0.758641	S1140
HOMER2	Homer2	Q9QWW1	S49	Homer2/Q9QWW1_S49_M1_3	M1_3	HOMER2-S49 [M1_3]	Postsynaptic	Yes	-0.754612	0.153504	0.920153	-2.99367	0.000312227	0.421126	-2.23906	0.0136099	0.758641	S49
PRKCG	Prkcg	P63318	T332	Prkcg/P63318_T332_M2_3	M2_3	PRKCG-T332 [M2_3]	Postsynaptic	Yes	0.513044	0.624558	0.989958	-3.49909	0.00285941	0.85256	-4.01213	0.0143257	0.758641	T332
RPH3A	Rph3a	P47708	S680	Rph3a/P47708_S680_M1_3	M1_3	RPH3A-S680 [M1_3]	Other synaptic	No	1.35318	0.00399314	0.772457	-0.167207	0.673837	0.990606	-1.52039	0.0149543	0.758641	S680
NCKIPSD	Nckipsd	Q9ESJ4	S122	Nckipsd/Q9ESJ4_S122_M1_3	M1_3	NCKIPSD-S122 [M1_3]	Postsynaptic	Yes	-1.21647	0.178143	0.942437	-6.06953	0.0022473	0.85256	-4.85307	0.0152446	0.758641	S122
SCRN1	Scrn1	Q9CZC8	S322	Scrn1/Q9CZC8_S322_M1_3	M1_3	SCRN1-S322 [M1_3]	Other synaptic	No	0.424641	0.160609	0.926279	-0.632503	0.0313086	0.943483	-1.05714	0.015394	0.758641	S322
MAP1B	Map1b	P14873	S336	Map1b/P14873_S336_M3_3	M3_3	MAP1B-S336 [M3_3]	Postsynaptic	Yes	2.8135	0.0257512	0.847897	-2.65207	0.094296	0.943532	-5.46557	0.0166083	0.758641	S336
MAP1B	Map1b	P14873	S343	Map1b/P14873_S343_M3_3	M3_3	MAP1B-S343 [M3_3]	Postsynaptic	Yes	2.8135	0.0257512	0.847897	-2.65207	0.094296	0.943532	-5.46557	0.0166083	0.758641	S343
HSP90AA1	Hsp90aa1	P07901	S252	Hsp90aa1/P07901_S252_M2_3	M2_3	HSP90AA1-S252 [M2_3]	Postsynaptic	Yes	2.28479	0.0153979	0.823476	-0.895865	0.317287	0.954139	-3.18065	0.0183309	0.758641	S252
HSP90AA1	Hsp90aa1	P07901	S263	Hsp90aa1/P07901_S263_M2_3	M2_3	HSP90AA1-S263 [M2_3]	Postsynaptic	Yes	2.28479	0.0153979	0.823476	-0.895865	0.317287	0.954139	-3.18065	0.0183309	0.758641	S263
GRIN2B	Grin2b	Q01097	S1143	Grin2b/Q01097_S1143_M1_3	M1_3	GRIN2B-S1143 [M1_3]	Postsynaptic	Yes	0.00242747	0.99694	0.999782	-2.29252	0.00178914	0.85256	-2.29495	0.0190287	0.758641	S1143
ASAP1	Asap1	Q9QWY8	S1062	Asap1/Q9QWY8_S1062_M2_3	M2_3	ASAP1-S1062 [M2_3]	Other synaptic	No	1.35642	0.0792429	0.908458	-1.80235	0.0675532	0.943483	-3.15877	0.0192871	0.758641	S1062
ASAP1	Asap1	Q9QWY8	T1066	Asap1/Q9QWY8_T1066_M2_3	M2_3	ASAP1-T1066 [M2_3]	Other synaptic	No	1.35642	0.0792429	0.908458	-1.80235	0.0675532	0.943483	-3.15877	0.0192871	0.758641	T1066
HNRNPUL2	Hnrnpul2	Q00PI9	S159	Hnrnpul2/Q00PI9_S159_M2_3	M2_3	HNRNPUL2-S159 [M2_3]	Other synaptic	No	0.884298	0.122543	0.908458	-1.32355	0.0571693	0.943483	-2.20785	0.0194365	0.758641	S159
PCLO	Pclo	Q9QYX7	S4706	Pclo/Q9QYX7_S4706_M1_3	M1_3	PCLO-S4706 [M1_3]	Other synaptic	No	2.23769	0.00273621	0.772457	0.155048	0.759341	0.992729	-2.08264	0.0198001	0.758641	S4706
KCNA1	Kcna1	P16388	S23	Kcna1/P16388_S23_M1_3	M1_3	KCNA1-S23 [M1_3]	Postsynaptic	Yes	1.03348	0.0284795	0.847897	-0.482865	0.253942	0.949216	-1.51635	0.0203885	0.758641	S23
CAP2	Cap2	Q9CYT6	S311	Cap2/Q9CYT6_S311_M2_3	M2_3	CAP2-S311 [M2_3]	Postsynaptic	Yes	3.62009	0.0221504	0.847897	-1.33209	0.315969	0.954139	-4.95218	0.0210441	0.758641	S311
CAMK2B	Camk2b	P28652	S397	Camk2b/P28652_S397_M1_3	M1_3	CAMK2B-S397 [M1_3]	Postsynaptic	Yes	0.921699	0.121109	0.908458	-0.998046	0.0664203	0.943483	-1.91974	0.0212057	0.758641	S397
BEGAIN	Begain	Q68EF6	S483	Begain/Q68EF6_S483_M1_3	M1_3	BEGAIN-S483 [M1_3]	Postsynaptic	Yes	1.10483	0.124149	0.908458	-1.42305	0.0563103	0.943483	-2.52788	0.0221757	0.758641	S483
HNRNPA3	Hnrnpa3	Q8BG05	S43	Hnrnpa3/Q8BG05_S43_M1_3	M1_3	HNRNPA3-S43 [M1_3]	Postsynaptic	Yes	0.531714	0.579689	0.985481	-4.11424	0.0127595	0.943483	-4.64596	0.0223776	0.758641	S43
SGIP1	Sgip1	Q8VD37	S316	Sgip1/Q8VD37_S316_M3_3	M3_3	SGIP1-S316 [M3_3]	Other synaptic	No	0.717195	0.277193	0.957897	-1.85384	0.030426	0.943483	-2.57103	0.0228934	0.758641	S316
HOMER3	Homer3	Q99JP6	S159	Homer3/Q99JP6_S159_M1_3	M1_3	HOMER3-S159 [M1_3]	Postsynaptic	Yes	0.870342	0.101213	0.908458	-0.838882	0.0927549	0.943483	-1.70922	0.0229747	0.758641	S159
SYP	Syp	Q62277	S86	Syp/Q62277_S86_M2_3	M2_3	SYP-S86 [M2_3]	Other synaptic	No	2.16899	0.024883	0.847897	-1.05438	0.228352	0.949216	-3.22337	0.023037	0.758641	S86
SYP	Syp	Q62277	Y81	Syp/Q62277_Y81_M2_3	M2_3	SYP-Y81 [M2_3]	Other synaptic	No	2.16899	0.024883	0.847897	-1.05438	0.228352	0.949216	-3.22337	0.023037	0.758641	Y81
MAP2	Map2	P20357	S1139	Map2/P20357_S1139_M1_3	M1_3	MAP2-S1139 [M1_3]	Postsynaptic	Yes	1.20498	0.187083	0.942437	-1.76927	0.0377031	0.943483	-2.97426	0.0232725	0.758641	S1139
BRAF	Braf	P28028	S714	Braf/P28028_S714_M1_3	M1_3	BRAF-S714 [M1_3]	Postsynaptic	Yes	0.790069	0.0664411	0.904954	-0.575651	0.147398	0.949117	-1.36572	0.0236697	0.758641	S714
EIF4B	Eif4b	Q8BGD9	S498	Eif4b/Q8BGD9_S498_M1_3	M1_3	EIF4B-S498 [M1_3]	Postsynaptic	Yes	2.30946	0.0396526	0.871137	-0.985313	0.254655	0.949216	-3.29477	0.025209	0.758641	S498
SCN2A	Scn2a	B1AWN6	S540	Scn2a/B1AWN6_S540_M1_3	M1_3	SCN2A-S540 [M1_3]	Other synaptic	No	1.10175	0.132089	0.908458	-1.15626	0.0666493	0.943483	-2.25801	0.0254413	0.758641	S540
SGIP1	Sgip1	Q8VD37	S149	Sgip1/Q8VD37_S149_M1_3	M1_3	SGIP1-S149 [M1_3]	Other synaptic	No	1.47133	0.054088	0.904843	-1.00592	0.169361	0.949117	-2.47725	0.0260225	0.758641	S149
CAMK2A	Camk2a	P11798	T336	Camk2a/P11798_T336_M3_3	M3_3	CAMK2A-T336 [M3_3]	Postsynaptic	Yes	0.995919	0.385258	0.966331	-2.81865	0.0208561	0.943483	-3.81457	0.0262076	0.758641	T336
CAP2	Cap2	Q9CYT6	S308	Cap2/Q9CYT6_S308_M2_3	M2_3	CAP2-S308 [M2_3]	Postsynaptic	Yes	1.5053	0.0395246	0.871137	-0.725581	0.257432	0.949216	-2.23088	0.0263085	0.758641	S308
PTPRZ1	Ptprz1	B9EKR1	S650	Ptprz1/B9EKR1_S650_M1_3	M1_3	PTPRZ1-S650 [M1_3]	Postsynaptic	Yes	3.75463	0.055293	0.904843	-2.20901	0.182977	0.949216	-5.96364	0.0263408	0.758641	S650
CAMK2A	Camk2a	P11798	S330	Camk2a/P11798_S330_M3_3	M3_3	CAMK2A-S330 [M3_3]	Postsynaptic	Yes	2.62461	0.0869545	0.908458	-2.33391	0.124727	0.944816	-4.95852	0.0265152	0.758641	S330
DCC	Dcc	P70211	S1178	Dcc/P70211_S1178_M1_3	M1_3	DCC-S1178 [M1_3]	Postsynaptic	Yes	1.82335	0.00701446	0.77464	-0.00766029	0.987046	0.999691	-1.83101	0.026801	0.758641	S1178
PIP5K1C	Pip5k1c	O70161	S655	Pip5k1c/O70161_S655_M1_3	M1_3	PIP5K1C-S655 [M1_3]	Postsynaptic	Yes	1.37377	0.0620124	0.904843	-1.16972	0.154336	0.949117	-2.54349	0.0268861	0.758641	S655
SHISA7	Shisa7	Q8C3Q5	S438	Shisa7/Q8C3Q5_S438_M1_3	M1_3	SHISA7-S438 [M1_3]	Postsynaptic	Yes	1.22038	0.185405	0.942437	-1.80164	0.0576648	0.943483	-3.02202	0.027391	0.758641	S438
SEPTIN4	Septin4	P28661	S117	Septin4/P28661_S117_M2_3	M2_3	SEPTIN4-S117 [M2_3]	Other synaptic	No	0.544118	0.384318	0.966331	-1.48434	0.0208318	0.943483	-2.02846	0.0274541	0.758641	S117
SEPTIN4	Septin4	P28661	S118	Septin4/P28661_S118_M2_3	M2_3	SEPTIN4-S118 [M2_3]	Other synaptic	No	0.544118	0.384318	0.966331	-1.48434	0.0208318	0.943483	-2.02846	0.0274541	0.758641	S118
SLC8A2	Slc8a2	Q8K596	S266	Slc8a2/Q8K596_S266_M2_3	M2_3	SLC8A2-S266 [M2_3]	Postsynaptic	Yes	1.13415	0.176115	0.942437	-1.49107	0.0632636	0.943483	-2.62522	0.0279561	0.758641	S266
SLC8A2	Slc8a2	Q8K596	T262	Slc8a2/Q8K596_T262_M2_3	M2_3	SLC8A2-T262 [M2_3]	Postsynaptic	Yes	1.13415	0.176115	0.942437	-1.49107	0.0632636	0.943483	-2.62522	0.0279561	0.758641	T262
KIF1B	Kif1b	Q60575	S1454	Kif1b/Q60575_S1454_M1_3	M1_3	KIF1B-S1454 [M1_3]	Postsynaptic	Yes	1.22787	0.119936	0.908458	-1.81099	0.0710797	0.943483	-3.03886	0.0285752	0.759553	S1454
CACNG7	Cacng7	P62956	S222	Cacng7/P62956_S222_M1_3	M1_3	CACNG7-S222 [M1_3]	Postsynaptic	Yes	0.235523	0.626024	0.989958	-1.76532	0.0186848	0.943483	-2.00084	0.0291051	0.761286	S222
SGIP1	Sgip1	Q8VD37	S27	Sgip1/Q8VD37_S27_M1_3	M1_3	SGIP1-S27 [M1_3]	Other synaptic	No	2.8998	0.0308167	0.84981	-1.33297	0.275631	0.949216	-4.23278	0.030661	0.775215	S27
STXBP5	Stxbp5	Q8K400	S693	Stxbp5/Q8K400_S693_M1_3	M1_3	STXBP5-S693 [M1_3]	Other synaptic	No	1.70097	0.0251817	0.847897	-0.849352	0.279612	0.949216	-2.55032	0.0309514	0.775215	S693
SYNJ1	Synj1	Q8CHC4	S1053	Synj1/Q8CHC4_S1053_M1_3	M1_3	SYNJ1-S1053 [M1_3]	Postsynaptic	Yes	0.323337	0.365244	0.966331	-0.812236	0.0278347	0.943483	-1.13557	0.0309598	0.775215	S1053
PURG	Purg	Q8R4E6	S342	Purg/Q8R4E6_S342_M1_3	M1_3	PURG-S342 [M1_3]	Other synaptic	No	0.631964	0.0653526	0.904954	-0.398319	0.205277	0.949216	-1.03028	0.0310704	0.775215	S342
HNRNPA1	Hnrnpa1	P49312	S4	Hnrnpa1/P49312_S4_M2_3	M2_3	HNRNPA1-S4 [M2_3]	Other synaptic	No	0.733326	0.482403	0.975302	-2.54718	0.0178123	0.943483	-3.28051	0.0326311	0.775215	S4
HNRNPA1	Hnrnpa1	P49312	S6	Hnrnpa1/P49312_S6_M2_3	M2_3	HNRNPA1-S6 [M2_3]	Other synaptic	No	0.733326	0.482403	0.975302	-2.54718	0.0178123	0.943483	-3.28051	0.0326311	0.775215	S6
RALBP1	Ralbp1	Q62172	S92	Ralbp1/Q62172_S92_M3_3	M3_3	RALBP1-S92 [M3_3]	Postsynaptic	Yes	2.59209	0.0354709	0.853964	-1.32041	0.27721	0.949216	-3.9125	0.0330558	0.775215	S92
RALBP1	Ralbp1	Q62172	S93	Ralbp1/Q62172_S93_M3_3	M3_3	RALBP1-S93 [M3_3]	Postsynaptic	Yes	2.59209	0.0354709	0.853964	-1.32041	0.27721	0.949216	-3.9125	0.0330558	0.775215	S93
RALBP1	Ralbp1	Q62172	S99	Ralbp1/Q62172_S99_M3_3	M3_3	RALBP1-S99 [M3_3]	Postsynaptic	Yes	2.59209	0.0354709	0.853964	-1.32041	0.27721	0.949216	-3.9125	0.0330558	0.775215	S99
NEFH	Nefh	P19246	S745	Nefh/P19246_S745_M3_3	M3_3	NEFH-S745 [M3_3]	Postsynaptic	Yes	0.680527	0.341066	0.957897	-1.81902	0.0411649	0.943483	-2.49954	0.0331569	0.775215	S745
IQSEC1	Iqsec1	Q8R0S2	S179	Iqsec1/Q8R0S2_S179_M1_3	M1_3	IQSEC1-S179 [M1_3]	Postsynaptic	Yes	0.507246	0.107459	0.908458	-0.434473	0.139565	0.949117	-0.941719	0.0334699	0.775215	S179
NEFH	Nefh	P19246	S529	Nefh/P19246_S529_M3_3	M3_3	NEFH-S529 [M3_3]	Postsynaptic	Yes	1.59174	0.133786	0.908458	-2.95938	0.0880656	0.943483	-4.55111	0.0336722	0.775215	S529
NEFH	Nefh	P19246	S535	Nefh/P19246_S535_M3_3	M3_3	NEFH-S535 [M3_3]	Postsynaptic	Yes	1.59174	0.133786	0.908458	-2.95938	0.0880656	0.943483	-4.55111	0.0336722	0.775215	S535
MADD	Madd	Q80U28	S817	Madd/Q80U28_S817_M2_3	M2_3	MADD-S817 [M2_3]	Other synaptic	No	1.40159	0.100127	0.908458	-1.7139	0.121659	0.944816	-3.11549	0.0342155	0.775215	S817
MADD	Madd	Q80U28	S819	Madd/Q80U28_S819_M2_3	M2_3	MADD-S819 [M2_3]	Other synaptic	No	1.40159	0.100127	0.908458	-1.7139	0.121659	0.944816	-3.11549	0.0342155	0.775215	S819
DLG3	Dlg3	P70175	S632	Dlg3/P70175_S632_M1_3	M1_3	DLG3-S632 [M1_3]	Postsynaptic	Yes	0.928359	0.070028	0.908458	-1.25129	0.134678	0.949117	-2.17965	0.0346754	0.775215	S632
KALRN	Kalrn	A2CG49	S469	Kalrn/A2CG49_S469_M1_3	M1_3	KALRN-S469 [M1_3]	Postsynaptic	Yes	0.896513	0.164219	0.93178	-1.0156	0.0888354	0.943483	-1.91211	0.0348881	0.775215	S469
EIF4B	Eif4b	Q8BGD9	S497	Eif4b/Q8BGD9_S497_M3_3	M3_3	EIF4B-S497 [M3_3]	Postsynaptic	Yes	0.893825	0.155755	0.925086	-1.06302	0.0962258	0.943532	-1.95684	0.0360658	0.775215	S497
EIF4B	Eif4b	Q8BGD9	S498	Eif4b/Q8BGD9_S498_M3_3	M3_3	EIF4B-S498 [M3_3]	Postsynaptic	Yes	0.893825	0.145573	0.918685	-0.959389	0.10549	0.944552	-1.85321	0.0364242	0.775215	S498
EIF4B	Eif4b	Q8BGD9	S504	Eif4b/Q8BGD9_S504_M3_3	M3_3	EIF4B-S504 [M3_3]	Postsynaptic	Yes	0.893825	0.145573	0.918685	-0.959389	0.10549	0.944552	-1.85321	0.0364242	0.775215	S504
APBA1	Apba1	B2RUJ5	T375	Apba1/B2RUJ5_T375_M2_3	M2_3	APBA1-T375 [M2_3]	Other synaptic	No	0.726887	0.392401	0.966331	-2.39264	0.0379989	0.943483	-3.11953	0.0365071	0.775215	T375
AP3D1	Ap3d1	O54774	S632	Ap3d1/O54774_S632_M3_3	M3_3	AP3D1-S632 [M3_3]	Postsynaptic	Yes	2.71585	0.0220981	0.847897	-0.701307	0.49762	0.981	-3.41716	0.0366449	0.775215	S632
AP3D1	Ap3d1	O54774	S634	Ap3d1/O54774_S634_M3_3	M3_3	AP3D1-S634 [M3_3]	Postsynaptic	Yes	2.71585	0.0220981	0.847897	-0.701307	0.49762	0.981	-3.41716	0.0366449	0.775215	S634
AP3D1	Ap3d1	O54774	S636	Ap3d1/O54774_S636_M3_3	M3_3	AP3D1-S636 [M3_3]	Postsynaptic	Yes	2.71585	0.0220981	0.847897	-0.701307	0.49762	0.981	-3.41716	0.0366449	0.775215	S636
LRRC7	Lrrc7	Q80TE7	S439	Lrrc7/Q80TE7_S439_M2_3	M2_3	LRRC7-S439 [M2_3]	Postsynaptic	Yes	1.91933	0.0261137	0.847897	-0.584271	0.453021	0.979714	-2.5036	0.0373212	0.781661	S439
DOCK10	Dock10	Q8BZN6	S1292	Dock10/Q8BZN6_S1292_M2_3	M2_3	DOCK10-S1292 [M2_3]	Postsynaptic	Yes	0.965766	0.128657	0.908458	-0.97866	0.124051	0.944816	-1.94443	0.0376696	0.781661	S1292
DOCK10	Dock10	Q8BZN6	S1295	Dock10/Q8BZN6_S1295_M2_3	M2_3	DOCK10-S1295 [M2_3]	Postsynaptic	Yes	0.965766	0.128657	0.908458	-0.97866	0.124051	0.944816	-1.94443	0.0376696	0.781661	S1295
CAMK2B	Camk2b	P28652	T398	Camk2b/P28652_T398_M3_3	M3_3	CAMK2B-T398 [M3_3]	Postsynaptic	Yes	3.43948	0.0364845	0.853964	-1.37127	0.31891	0.954398	-4.81075	0.0379005	0.781661	T398
CAMK2B	Camk2b	P28652	T400	Camk2b/P28652_T400_M3_3	M3_3	CAMK2B-T400 [M3_3]	Postsynaptic	Yes	3.43948	0.0364845	0.853964	-1.37127	0.31891	0.954398	-4.81075	0.0379005	0.781661	T400
CAMK2B	Camk2b	P28652	T401	Camk2b/P28652_T401_M3_3	M3_3	CAMK2B-T401 [M3_3]	Postsynaptic	Yes	3.43948	0.0364845	0.853964	-1.37127	0.31891	0.954398	-4.81075	0.0379005	0.781661	T401
NEFL	Nefl	P08551	S503	Nefl/P08551_S503_M1_3	M1_3	NEFL-S503 [M1_3]	Postsynaptic	Yes	0.507631	0.622818	0.989329	-2.53996	0.0116406	0.943483	-3.04759	0.0383182	0.786082	S503
MAP1B	Map1b	P14873	S989	Map1b/P14873_S989_M2_3	M2_3	MAP1B-S989 [M2_3]	Postsynaptic	Yes	1.91204	0.164792	0.93178	-2.07522	0.102371	0.944552	-3.98726	0.0388745	0.786165	S989
MAP1B	Map1b	P14873	S992	Map1b/P14873_S992_M2_3	M2_3	MAP1B-S992 [M2_3]	Postsynaptic	Yes	1.91204	0.164792	0.93178	-2.07522	0.102371	0.944552	-3.98726	0.0388745	0.786165	S992
MYO5A	Myo5a	Q99104	T1020	Myo5a/Q99104_T1020_M1_3	M1_3	MYO5A-T1020 [M1_3]	Postsynaptic	Yes	0.664304	0.433115	0.970096	-1.83513	0.0285975	0.943483	-2.49943	0.0398981	0.786165	T1020
CAMK2A	Camk2a	P11798	S330	Camk2a/P11798_S330_M2_3	M2_3	CAMK2A-S330 [M2_3]	Postsynaptic	Yes	2.07904	0.0637583	0.904843	-1.08635	0.274468	0.949216	-3.16538	0.0400913	0.786165	S330
EPB41L1	Epb41l1	Q9Z2H5	S684	Epb41l1/Q9Z2H5_S684_M2_3	M2_3	EPB41L1-S684 [M2_3]	Postsynaptic	Yes	1.91451	0.0551914	0.904843	-1.14245	0.278245	0.949216	-3.05697	0.0405666	0.786165	S684
TIAM1	Tiam1	Q60610	S726	Tiam1/Q60610_S726_M1_3	M1_3	TIAM1-S726 [M1_3]	Postsynaptic	Yes	1.11107	0.0173523	0.8262	-0.145755	0.709639	0.991444	-1.25683	0.0414398	0.786165	S726
MADD	Madd	Q80U28	S929	Madd/Q80U28_S929_M1_3	M1_3	MADD-S929 [M1_3]	Other synaptic	No	2.00644	0.0333904	0.853964	-1.06746	0.330586	0.957815	-3.07389	0.0414402	0.786165	S929
SYN3	Syn3	Q8JZP2	S461	Syn3/Q8JZP2_S461_M2_3	M2_3	SYN3-S461 [M2_3]	Other synaptic	No	1.60165	0.00756265	0.77464	0.020588	0.966597	0.999691	-1.58106	0.0414679	0.786165	S461
NECAP1	Necap1	Q9CR95	T211	Necap1/Q9CR95_T211_M1_3	M1_3	NECAP1-T211 [M1_3]	Other synaptic	No	0.502371	0.457102	0.970096	-1.98007	0.0413028	0.943483	-2.48245	0.0419148	0.786165	T211
NF1	Nf1	Q04690	S2498	Nf1/Q04690_S2498_M1_3	M1_3	NF1-S2498 [M1_3]	Postsynaptic	Yes	2.33185	0.0248948	0.847897	-0.503699	0.564269	0.983642	-2.83555	0.0425968	0.786261	S2498
EPB41L1	Epb41l1	Q9Z2H5	S564	Epb41l1/Q9Z2H5_S564_M1_3	M1_3	EPB41L1-S564 [M1_3]	Postsynaptic	Yes	1.83969	0.0100275	0.77464	-0.183839	0.784858	0.99358	-2.02353	0.0432314	0.789438	S564
CAMK2A	Camk2a	P11798	S333	Camk2a/P11798_S333_M3_3	M3_3	CAMK2A-S333 [M3_3]	Postsynaptic	Yes	2.4109	0.0621793	0.904843	-1.13722	0.313863	0.953697	-3.54812	0.0432962	0.789438	S333
INPP4A	Inpp4a	Q9EPW0	S488	Inpp4a/Q9EPW0_S488_M1_3	M1_3	INPP4A-S488 [M1_3]	Postsynaptic	Yes	0.398365	0.679544	0.99626	-3.03337	0.0253529	0.943483	-3.43173	0.0439279	0.789438	S488
LRRC7	Lrrc7	Q80TE7	S1392	Lrrc7/Q80TE7_S1392_M1_3	M1_3	LRRC7-S1392 [M1_3]	Postsynaptic	Yes	0.459409	0.0856007	0.908458	-0.288799	0.239924	0.949216	-0.748209	0.0440701	0.789438	S1392
NR3C2	Nr3c2	Q8VII8	S697	Nr3c2/Q8VII8_S697_M1_3	M1_3	NR3C2-S697 [M1_3]	Postsynaptic	Yes	1.20885	0.0241684	0.847897	-0.375111	0.493133	0.981	-1.58396	0.0443273	0.789438	S697
SGIP1	Sgip1	Q8VD37	S484	Sgip1/Q8VD37_S484_M1_3	M1_3	SGIP1-S484 [M1_3]	Other synaptic	No	1.08206	0.170342	0.934162	-1.03916	0.105217	0.944552	-2.12122	0.0449969	0.790924	S484
CADPS	Cadps	Q80TJ1	S259	Cadps/Q80TJ1_S259_M1_3	M1_3	CADPS-S259 [M1_3]	Other synaptic	No	1.67494	0.00608591	0.772457	0.22628	0.587793	0.990171	-1.44866	0.0451653	0.791714	S259
SYN3	Syn3	Q8JZP2	S469	Syn3/Q8JZP2_S469_M2_3	M2_3	SYN3-S469 [M2_3]	Other synaptic	No	1.57928	0.00894055	0.77464	0.0119565	0.98082	0.999691	-1.56732	0.0452894	0.791714	S469
SCRIB	Scrib	Q80U72	S1206	Scrib/Q80U72_S1206_M1_3	M1_3	SCRIB-S1206 [M1_3]	Postsynaptic	Yes	1.18732	0.0413175	0.876503	-0.456263	0.411387	0.978031	-1.64359	0.045349	0.791714	S1206
KCNIP2	Kcnip2	Q9JJ69	S76	Kcnip2/Q9JJ69_S76_M1_3	M1_3	KCNIP2-S76 [M1_3]	Postsynaptic	Yes	0.776917	0.289391	0.957897	-1.24881	0.062811	0.943483	-2.02573	0.0472143	0.800826	S76
PPP1CA	Ppp1ca	P62137	T320	Ppp1ca/P62137_T320_M1_3	M1_3	PPP1CA-T320 [M1_3]	Postsynaptic	Yes	-0.562571	0.492739	0.976112	-3.03747	0.00253459	0.85256	-2.4749	0.0473183	0.800826	T320
CAMK2B	Camk2b	P28652	T400	Camk2b/P28652_T400_M2_3	M2_3	CAMK2B-T400 [M2_3]	Postsynaptic	Yes	2.31788	0.0577849	0.904843	-0.757052	0.382933	0.973333	-3.07494	0.0473703	0.800826	T400
ANK3	Ank3	G5E8K5	S1883	Ank3/G5E8K5_S1883_M1_3	M1_3	ANK3-S1883 [M1_3]	Postsynaptic	Yes	0.487694	0.313397	0.957897	-0.861181	0.0598525	0.943483	-1.34887	0.0480531	0.801911	S1883
STRN4	Strn4	P58404	S206	Strn4/P58404_S206_M1_3	M1_3	STRN4-S206 [M1_3]	Postsynaptic	Yes	1.09924	0.192744	0.942437	-1.24195	0.120064	0.944816	-2.34119	0.0490707	0.801911	S206
MAP1B	Map1b	P14873	S1649	Map1b/P14873_S1649_M1_3	M1_3	MAP1B-S1649 [M1_3]	Postsynaptic	Yes	0.182462	0.564975	0.982472	-0.712286	0.0241707	0.943483	-0.894748	0.0490748	0.801911	S1649
MAP1B	Map1b	P14873	S825	Map1b/P14873_S825_M3_3	M3_3	MAP1B-S825 [M3_3]	Postsynaptic	Yes	2.36677	0.113712	0.908458	-2.00268	0.198142	0.949216	-4.36944	0.0492638	0.801911	S825
MAP1B	Map1b	P14873	S828	Map1b/P14873_S828_M3_3	M3_3	MAP1B-S828 [M3_3]	Postsynaptic	Yes	2.36677	0.113712	0.908458	-2.00268	0.198142	0.949216	-4.36944	0.0492638	0.801911	S828
MAP1B	Map1b	P14873	S829	Map1b/P14873_S829_M3_3	M3_3	MAP1B-S829 [M3_3]	Postsynaptic	Yes	2.36677	0.113712	0.908458	-2.00268	0.198142	0.949216	-4.36944	0.0492638	0.801911	S829
EPB41L3	Epb41l3	Q9WV92	S96	Epb41l3/Q9WV92_S96_M1_3	M1_3	EPB41L3-S96 [M1_3]	Postsynaptic	Yes	2.34797	0.0291719	0.847897	-0.203763	0.770105	0.992729	-2.55174	0.0498805	0.801911	S96
CACNB1	Cacnb1	Q8R3Z5	S547	Cacnb1/Q8R3Z5_S547_M1_3	M1_3	CACNB1-S547 [M1_3]	Postsynaptic	Yes	1.03981	0.200159	0.942437	-1.29651	0.102052	0.944552	-2.33632	0.0499801	0.801911	S547

### Sheet: Protein_ranking
Human_SYMBOL	n_negative_interaction_phosphofeatures	n_unique_residues	best_interaction_P	best_interaction_neglog10P	degree	strength	betweenness	SynGO_scope	Postsynaptic_core	rank_degree	rank_multisite	rank_evidence	protein_score
CAMK2A	5	3	0.000145113	3.83829	27	17.215	639.167	Postsynaptic	Yes	1	0.972973	1	0.991892
MAP1B	14	12	0.00153611	2.81358	12	6.909	178.422	Postsynaptic	Yes	0.837838	1	0.972973	0.913514
CAMK2B	6	4	0.00730493	2.13638	14	9.541	66.3224	Postsynaptic	Yes	0.905405	0.986486	0.797297	0.908108
SYP	2	2	0.023037	1.63757	23	13.673	475.548	Other synaptic	No	0.972973	0.689189	0.472973	0.787838
PRRT2	3	3	0.00296656	2.52775	7	4.102	9.97261	Other synaptic	No	0.648649	0.864865	0.905405	0.764865
NEFM	2	2	0.00612856	2.21264	9	5.405	26.6234	Postsynaptic	Yes	0.756757	0.689189	0.824324	0.75
SYNJ1	2	2	0.00504353	2.29727	8	4.967	212.12	Postsynaptic	Yes	0.716216	0.689189	0.837838	0.732432
HSP90AA1	2	2	0.0183309	1.73682	10	5.824	498.696	Postsynaptic	Yes	0.77027	0.689189	0.608108	0.713514
MAP2	2	2	0.0124535	1.90471	8	5.194	3.7449	Postsynaptic	Yes	0.716216	0.689189	0.675676	0.7
SYN3	2	2	0.0414679	1.38229	14	8.204	152.07	Other synaptic	No	0.905405	0.689189	0.135135	0.686486
BSN	2	2	0.00899391	2.04605	7	4.422	22.6136	Other synaptic	No	0.648649	0.689189	0.756757	0.682432
SLC8A2	2	2	0.0279561	1.55352	10	5.95	63.9867	Postsynaptic	Yes	0.77027	0.689189	0.364865	0.664865
NEFH	3	3	0.0331569	1.47943	7	4.524	3.67512	Postsynaptic	Yes	0.648649	0.864865	0.283784	0.640541
DLG2	1	1	0.00775119	2.11063	21	14.137	194.379	Postsynaptic	Yes	0.959459	0	0.783784	0.636486
LRRC7	2	2	0.0373212	1.42804	10	6.241	10.2296	Postsynaptic	Yes	0.77027	0.689189	0.202703	0.632432
GRIN2B	1	1	0.0190287	1.72059	26	17.35	325.687	Postsynaptic	Yes	0.986486	0	0.594595	0.612162
SHANK3	1	1	0.00457365	2.33974	12	8.336	20.2489	Postsynaptic	Yes	0.837838	0	0.864865	0.591892
NFASC	1	1	0.00499389	2.30156	12	7.474	61.013	Other synaptic	No	0.837838	0	0.851351	0.589189
SGIP1	4	4	0.0228934	1.64029	4	2.467	30.9726	Other synaptic	No	0.337838	0.945946	0.5	0.552703
SCN2A	1	1	0.0254413	1.59446	13	8.441	71.0074	Other synaptic	No	0.878378	0	0.432432	0.525676
DLG3	1	1	0.0346754	1.45998	19	12.452	122.335	Postsynaptic	Yes	0.945946	0	0.256757	0.524324
KCNA1	1	1	0.0203885	1.69062	11	6.041	65.9408	Postsynaptic	Yes	0.824324	0	0.540541	0.52027
NR3C2	3	3	0.00244534	2.61166	2	1.198	1.53333	Postsynaptic	Yes	0.121622	0.864865	0.945946	0.509459
NEFL	1	1	0.0383182	1.41659	15	9.847	104.708	Postsynaptic	Yes	0.932432	0	0.189189	0.504054
EPB41L1	2	2	0.0405666	1.39183	6	3.426	68.2311	Postsynaptic	Yes	0.513514	0.689189	0.162162	0.495946
AP3D1	3	3	0.0366449	1.43599	4	2.078	85.1922	Postsynaptic	Yes	0.337838	0.864865	0.216216	0.471622
HNRNPA1	2	2	0.0326311	1.48637	5	3.688	77.9319	Other synaptic	No	0.405405	0.689189	0.310811	0.471622
PPP1CA	1	1	0.0473183	1.32497	13	8.587	87.3135	Postsynaptic	Yes	0.878378	0	0.0405405	0.447297
EIF4B	4	3	0.025209	1.59844	2	1.015	7.41515	Postsynaptic	Yes	0.121622	0.945946	0.445946	0.433784
CACNG7	1	1	0.0291051	1.53603	8	5.925	8.80561	Postsynaptic	Yes	0.716216	0	0.337838	0.425676
BRAF	1	1	0.0236697	1.62581	7	5.005	62.6901	Postsynaptic	Yes	0.648649	0	0.459459	0.416216
SLC24A2	1	1	0.0106478	1.97274	6	2.844	12.8994	Postsynaptic	Yes	0.513514	0	0.716216	0.4
KCND2	1	1	0.0012626	2.89874	5	3.403	37.1989	Postsynaptic	Yes	0.405405	0	0.986486	0.4
SCRIB	1	1	0.045349	1.34343	10	6.599	148.817	Postsynaptic	Yes	0.77027	0	0.0675676	0.398649
KCNA4	1	1	0.0110448	1.95684	6	4.114	44.9419	Postsynaptic	Yes	0.513514	0	0.702703	0.397297
HOMER2	1	1	0.0136099	1.86614	6	4.062	0	Postsynaptic	Yes	0.513514	0	0.662162	0.389189
ATP1A3	1	1	0.00257974	2.58842	5	2.514	6.89482	Postsynaptic	Yes	0.405405	0	0.932432	0.389189
PRKCG	1	1	0.0143257	1.84388	6	3.775	3.90734	Postsynaptic	Yes	0.513514	0	0.648649	0.386486
RPH3A	1	1	0.0149543	1.82523	6	3.56	62.1797	Other synaptic	No	0.513514	0	0.635135	0.383784
RALBP1	3	3	0.0330558	1.48075	2	1.238	0	Postsynaptic	Yes	0.121622	0.864865	0.297297	0.37973
KALRN	1	1	0.0348881	1.45732	7	3.781	72.2234	Postsynaptic	Yes	0.648649	0	0.243243	0.372973
VANGL2	1	1	0.00829279	2.0813	5	3.17	4.31734	Postsynaptic	Yes	0.405405	0	0.77027	0.356757
IQSEC1	2	2	0.00905687	2.04302	1	0.571	0	Postsynaptic	Yes	0	0.689189	0.743243	0.355405
HOMER3	1	1	0.0229747	1.63875	6	4.13	0	Postsynaptic	Yes	0.513514	0	0.486486	0.354054
GPR158	1	1	0.00154813	2.81019	3	1.361	0	Postsynaptic	Yes	0.27027	0	0.959459	0.327027
ASAP1	2	2	0.0192871	1.71473	1	0.571	0	Other synaptic	No	0	0.689189	0.581081	0.322973
RPLP1	1	1	0.00396702	2.40154	3	1.997	71	Postsynaptic	Yes	0.27027	0	0.891892	0.313514
MADD	3	3	0.0342155	1.46578	1	0.414	0	Other synaptic	No	0	0.864865	0.27027	0.313514
MAP1A	1	1	0.0123805	1.90726	4	2.576	21.8158	Postsynaptic	Yes	0.337838	0	0.689189	0.306757
PTPRZ1	1	1	0.0263408	1.57937	5	2.903	1.31438	Postsynaptic	Yes	0.405405	0	0.418919	0.286486
TIAM1	1	1	0.0414398	1.38258	6	3.973	25.8188	Postsynaptic	Yes	0.513514	0	0.148649	0.286486
PCLO	1	1	0.0198001	1.70333	4	2.481	4.42433	Other synaptic	No	0.337838	0	0.554054	0.27973
BEGAIN	1	1	0.0221757	1.65412	4	2.765	0	Postsynaptic	Yes	0.337838	0	0.527027	0.274324
ANK3	1	1	0.0480531	1.31828	6	4.218	38.6655	Postsynaptic	Yes	0.513514	0	0.027027	0.262162
CACNB1	1	1	0.0499801	1.3012	6	4.154	6.06787	Postsynaptic	Yes	0.513514	0	0	0.256757
APBA1	1	1	0.0365071	1.43762	5	3.161	0.603846	Other synaptic	No	0.405405	0	0.22973	0.248649
MYO5A	1	1	0.0398981	1.39905	5	2.904	152.139	Postsynaptic	Yes	0.405405	0	0.175676	0.237838
ATG9A	1	1	0.00711549	2.1478	2	0.91	0	Other synaptic	No	0.121622	0	0.810811	0.222973
CADPS	1	1	0.0451653	1.3452	5	2.475	36.2463	Other synaptic	No	0.405405	0	0.0810811	0.218919
SHISA7	1	1	0.027391	1.56239	3	2.203	0	Postsynaptic	Yes	0.27027	0	0.378378	0.210811
WASF3	1	1	0.00970756	2.01289	2	1.151	71	Postsynaptic	Yes	0.121622	0	0.72973	0.206757
STXBP5	1	1	0.0309514	1.50932	3	1.481	2.48384	Other synaptic	No	0.27027	0	0.324324	0.2
BTBD8	1	1	0.00290859	2.53632	1	0.684	0	Other synaptic	No	0	0	0.918919	0.183784
DOCK4	1	1	0.00456304	2.34075	1	0.851	0	Postsynaptic	Yes	0	0	0.878378	0.175676
HNRNPA3	1	1	0.0223776	1.65019	2	1.415	0	Postsynaptic	Yes	0.121622	0	0.513514	0.163514
NF1	1	1	0.0425968	1.37062	3	2.113	9.91496	Postsynaptic	Yes	0.27027	0	0.108108	0.156757
PIP5K1C	1	1	0.0268861	1.57047	2	1.469	5.73052	Postsynaptic	Yes	0.121622	0	0.391892	0.139189
KIF1B	1	1	0.0285752	1.54401	2	1.135	0.836111	Postsynaptic	Yes	0.121622	0	0.351351	0.131081
NCKIPSD	1	1	0.0152446	1.81688	1	0.565	0	Postsynaptic	Yes	0	0	0.621622	0.124324
HNRNPUL2	1	1	0.0194365	1.71138	1	0.847	0	Other synaptic	No	0	0	0.567568	0.113514
NECAP1	1	1	0.0419148	1.37763	2	1.164	0	Other synaptic	No	0.121622	0	0.121622	0.0851351
DCC	1	1	0.026801	1.57185	1	0.502	0	Postsynaptic	Yes	0	0	0.405405	0.0810811
KCNIP2	1	1	0.0472143	1.32593	2	1.733	0	Postsynaptic	Yes	0.121622	0	0.0540541	0.0716216
EPB41L3	1	1	0.0498805	1.30207	2	1.315	8.96371	Postsynaptic	Yes	0.121622	0	0.0135135	0.0635135
INPP4A	1	1	0.0439279	1.35726	1	0.952	0	Postsynaptic	Yes	0	0	0.0945946	0.0189189

### Sheet: Figure8F_selected_sites
Human_SYMBOL	Mouse_SYMBOL	Protein	PTM	PTM_Sites	Multiplicity	Site_label	SynGO_scope	Postsynaptic_core	logFC_GFP_learning	P_GFP_learning	FDR_GFP_learning	logFC_DN_learning	P_DN_learning	FDR_DN_learning	logFC_Interaction	P_Interaction	FDR_Interaction	Residue_display	protein_score	degree	n_negative_interaction_phosphofeatures	n_unique_residues	site_rank_within_protein	rank	is_mandatory_hub	Matrix_label
CAMK2A	Camk2a	P11798	S333	Camk2a/P11798_S333_M1_3	M1_3	CAMK2A-S333 [M1_3]	Postsynaptic	Yes	1.01393	0.201302	0.943066	-7.8873	6.45168e-05	0.175959	-8.90124	0.000145113	0.374102	S333	0.991892	27	5	3	1		Yes	CAMK2A S333
CAMK2A	Camk2a	P11798	T336	Camk2a/P11798_T336_M3_3	M3_3	CAMK2A-T336 [M3_3]	Postsynaptic	Yes	0.995919	0.385258	0.966331	-2.81865	0.0208561	0.943483	-3.81457	0.0262076	0.758641	T336	0.991892	27	5	3	2		Yes	CAMK2A T336
MAP1B	Map1b	P14873	T1784	Map1b/P14873_T1784_M3_3	M3_3	MAP1B-T1784 [M3_3]	Postsynaptic	Yes	1.84958	0.0761774	0.908458	-4.37604	0.00208687	0.85256	-6.22562	0.00153611	0.704309	T1784	0.913514	12	14	12	1		No	MAP1B T1784
MAP1B	Map1b	P14873	S1247	Map1b/P14873_S1247_M3_3	M3_3	MAP1B-S1247 [M3_3]	Postsynaptic	Yes	1.91038	0.157235	0.925086	-4.54483	0.0064115	0.916277	-6.45521	0.00627036	0.758641	S1247	0.913514	12	14	12	2		No	MAP1B S1247
CAMK2B	Camk2b	P28652	S397	Camk2b/P28652_S397_M2_3	M2_3	CAMK2B-S397 [M2_3]	Postsynaptic	Yes	0.964206	0.0778059	0.908458	-1.15617	0.02751	0.943483	-2.12038	0.00730493	0.758641	S397	0.908108	14	6	4	1		Yes	CAMK2B S397
CAMK2B	Camk2b	P28652	T398	Camk2b/P28652_T398_M3_3	M3_3	CAMK2B-T398 [M3_3]	Postsynaptic	Yes	3.43948	0.0364845	0.853964	-1.37127	0.31891	0.954398	-4.81075	0.0379005	0.781661	T398	0.908108	14	6	4	2		Yes	CAMK2B T398
SYP	Syp	Q62277	S86	Syp/Q62277_S86_M2_3	M2_3	SYP-S86 [M2_3]	Other synaptic	No	2.16899	0.024883	0.847897	-1.05438	0.228352	0.949216	-3.22337	0.023037	0.758641	S86	0.787838	23	2	2	1		Yes	SYP S86
PRRT2	Prrt2	E9PUL5	S100	Prrt2/E9PUL5_S100_M3_3	M3_3	PRRT2-S100 [M3_3]	Other synaptic	No	1.18009	0.109213	0.908458	-2.39209	0.003535	0.867484	-3.57218	0.00296656	0.758641	S100	0.764865	7	3	3	1		No	PRRT2 S100
NEFM	Nefm	P08553	S550	Nefm/P08553_S550_M2_3	M2_3	NEFM-S550 [M2_3]	Postsynaptic	Yes	3.23918	0.0106898	0.77464	-1.55103	0.101577	0.944552	-4.79021	0.00612856	0.758641	S550	0.75	9	2	2	1		No	NEFM S550
SYNJ1	Synj1	Q8CHC4	S1147	Synj1/Q8CHC4_S1147_M1_3	M1_3	SYNJ1-S1147 [M1_3]	Postsynaptic	Yes	1.48091	0.0481563	0.904843	-1.37015	0.0236065	0.943483	-2.85106	0.00504353	0.758641	S1147	0.732432	8	2	2	1		No	SYNJ1 S1147
HSP90AA1	Hsp90aa1	P07901	S252	Hsp90aa1/P07901_S252_M2_3	M2_3	HSP90AA1-S252 [M2_3]	Postsynaptic	Yes	2.28479	0.0153979	0.823476	-0.895865	0.317287	0.954139	-3.18065	0.0183309	0.758641	S252	0.713514	10	2	2	1		No	HSP90AA1 S252
MAP2	Map2	P20357	S1140	Map2/P20357_S1140_M2_3	M2_3	MAP2-S1140 [M2_3]	Postsynaptic	Yes	4.46054	0.00831857	0.77464	-0.769619	0.431284	0.978282	-5.23016	0.0124535	0.758641	S1140	0.7	8	2	2	1		No	MAP2 S1140
SYN3	Syn3	Q8JZP2	S461	Syn3/Q8JZP2_S461_M2_3	M2_3	SYN3-S461 [M2_3]	Other synaptic	No	1.60165	0.00756265	0.77464	0.020588	0.966597	0.999691	-1.58106	0.0414679	0.786165	S461	0.686486	14	2	2	1		Yes	SYN3 S461
BSN	Bsn	O88737	S1050	Bsn/O88737_S1050_M2_3	M2_3	BSN-S1050 [M2_3]	Other synaptic	No	2.06079	0.030258	0.847897	-2.12861	0.0589028	0.943483	-4.1894	0.00899391	0.758641	S1050	0.682432	7	2	2	1		No	BSN S1050
SLC8A2	Slc8a2	Q8K596	S266	Slc8a2/Q8K596_S266_M2_3	M2_3	SLC8A2-S266 [M2_3]	Postsynaptic	Yes	1.13415	0.176115	0.942437	-1.49107	0.0632636	0.943483	-2.62522	0.0279561	0.758641	S266	0.664865	10	2	2	1		No	SLC8A2 S266
NEFH	Nefh	P19246	S745	Nefh/P19246_S745_M3_3	M3_3	NEFH-S745 [M3_3]	Postsynaptic	Yes	0.680527	0.341066	0.957897	-1.81902	0.0411649	0.943483	-2.49954	0.0331569	0.775215	S745	0.640541	7	3	3	1		No	NEFH S745
DLG2	Dlg2	Q91XM9	S590	Dlg2/Q91XM9_S590_M1_3	M1_3	DLG2-S590 [M1_3]	Postsynaptic	Yes	0.338818	0.700278	0.99626	-4.63197	0.0036048	0.867484	-4.97079	0.00775119	0.758641	S590	0.636486	21	1	1	1		Yes	DLG2 S590
LRRC7	Lrrc7	Q80TE7	S439	Lrrc7/Q80TE7_S439_M2_3	M2_3	LRRC7-S439 [M2_3]	Postsynaptic	Yes	1.91933	0.0261137	0.847897	-0.584271	0.453021	0.979714	-2.5036	0.0373212	0.781661	S439	0.632432	10	2	2	1		No	LRRC7 S439
GRIN2B	Grin2b	Q01097	S1143	Grin2b/Q01097_S1143_M1_3	M1_3	GRIN2B-S1143 [M1_3]	Postsynaptic	Yes	0.00242747	0.99694	0.999782	-2.29252	0.00178914	0.85256	-2.29495	0.0190287	0.758641	S1143	0.612162	26	1	1	1		Yes	GRIN2B S1143
SHANK3	Shank3	Q4ACU6	S1510	Shank3/Q4ACU6_S1510_M1_3	M1_3	SHANK3-S1510 [M1_3]	Postsynaptic	Yes	1.45797	0.0451159	0.895086	-1.5518	0.01396	0.943483	-3.00976	0.00457365	0.758641	S1510	0.591892	12	1	1	1	1	No	SHANK3 S1510
DLG3	Dlg3	P70175	S632	Dlg3/P70175_S632_M1_3	M1_3	DLG3-S632 [M1_3]	Postsynaptic	Yes	0.928359	0.070028	0.908458	-1.25129	0.134678	0.949117	-2.17965	0.0346754	0.775215	S632	0.524324	19	1	1	1		Yes	DLG3 S632
NEFL	Nefl	P08551	S503	Nefl/P08551_S503_M1_3	M1_3	NEFL-S503 [M1_3]	Postsynaptic	Yes	0.507631	0.622818	0.989329	-2.53996	0.0116406	0.943483	-3.04759	0.0383182	0.786082	S503	0.504054	15	1	1	1		Yes	NEFL S503

### Sheet: Figure8F_site_matrix
Matrix_label	Human_SYMBOL	Contrast	logFC	P.Value	FDR	Nominal
CAMK2A S333	CAMK2A	GFP-treated	1.01393	0.201302	0.943066	No
CAMK2A T336	CAMK2A	GFP-treated	0.995919	0.385258	0.966331	No
MAP1B T1784	MAP1B	GFP-treated	1.84958	0.0761774	0.908458	No
MAP1B S1247	MAP1B	GFP-treated	1.91038	0.157235	0.925086	No
CAMK2B S397	CAMK2B	GFP-treated	0.964206	0.0778059	0.908458	No
CAMK2B T398	CAMK2B	GFP-treated	3.43948	0.0364845	0.853964	Yes
SYP S86	SYP	GFP-treated	2.16899	0.024883	0.847897	Yes
PRRT2 S100	PRRT2	GFP-treated	1.18009	0.109213	0.908458	No
NEFM S550	NEFM	GFP-treated	3.23918	0.0106898	0.77464	Yes
SYNJ1 S1147	SYNJ1	GFP-treated	1.48091	0.0481563	0.904843	Yes
HSP90AA1 S252	HSP90AA1	GFP-treated	2.28479	0.0153979	0.823476	Yes
MAP2 S1140	MAP2	GFP-treated	4.46054	0.00831857	0.77464	Yes
SYN3 S461	SYN3	GFP-treated	1.60165	0.00756265	0.77464	Yes
BSN S1050	BSN	GFP-treated	2.06079	0.030258	0.847897	Yes
SLC8A2 S266	SLC8A2	GFP-treated	1.13415	0.176115	0.942437	No
NEFH S745	NEFH	GFP-treated	0.680527	0.341066	0.957897	No
DLG2 S590	DLG2	GFP-treated	0.338818	0.700278	0.99626	No
LRRC7 S439	LRRC7	GFP-treated	1.91933	0.0261137	0.847897	Yes
GRIN2B S1143	GRIN2B	GFP-treated	0.00242747	0.99694	0.999782	No
SHANK3 S1510	SHANK3	GFP-treated	1.45797	0.0451159	0.895086	Yes
DLG3 S632	DLG3	GFP-treated	0.928359	0.070028	0.908458	No
NEFL S503	NEFL	GFP-treated	0.507631	0.622818	0.989329	No
CAMK2A S333	CAMK2A	hE2F4DN-treated	-7.8873	6.45168e-05	0.175959	Yes
CAMK2A T336	CAMK2A	hE2F4DN-treated	-2.81865	0.0208561	0.943483	Yes
MAP1B T1784	MAP1B	hE2F4DN-treated	-4.37604	0.00208687	0.85256	Yes
MAP1B S1247	MAP1B	hE2F4DN-treated	-4.54483	0.0064115	0.916277	Yes
CAMK2B S397	CAMK2B	hE2F4DN-treated	-1.15617	0.02751	0.943483	Yes
CAMK2B T398	CAMK2B	hE2F4DN-treated	-1.37127	0.31891	0.954398	No
SYP S86	SYP	hE2F4DN-treated	-1.05438	0.228352	0.949216	No
PRRT2 S100	PRRT2	hE2F4DN-treated	-2.39209	0.003535	0.867484	Yes
NEFM S550	NEFM	hE2F4DN-treated	-1.55103	0.101577	0.944552	No
SYNJ1 S1147	SYNJ1	hE2F4DN-treated	-1.37015	0.0236065	0.943483	Yes
HSP90AA1 S252	HSP90AA1	hE2F4DN-treated	-0.895865	0.317287	0.954139	No
MAP2 S1140	MAP2	hE2F4DN-treated	-0.769619	0.431284	0.978282	No
SYN3 S461	SYN3	hE2F4DN-treated	0.020588	0.966597	0.999691	No
BSN S1050	BSN	hE2F4DN-treated	-2.12861	0.0589028	0.943483	No
SLC8A2 S266	SLC8A2	hE2F4DN-treated	-1.49107	0.0632636	0.943483	No
NEFH S745	NEFH	hE2F4DN-treated	-1.81902	0.0411649	0.943483	Yes
DLG2 S590	DLG2	hE2F4DN-treated	-4.63197	0.0036048	0.867484	Yes
LRRC7 S439	LRRC7	hE2F4DN-treated	-0.584271	0.453021	0.979714	No
GRIN2B S1143	GRIN2B	hE2F4DN-treated	-2.29252	0.00178914	0.85256	Yes
SHANK3 S1510	SHANK3	hE2F4DN-treated	-1.5518	0.01396	0.943483	Yes
DLG3 S632	DLG3	hE2F4DN-treated	-1.25129	0.134678	0.949117	No
NEFL S503	NEFL	hE2F4DN-treated	-2.53996	0.0116406	0.943483	Yes
CAMK2A S333	CAMK2A	Treatment × CFC interaction	-8.90124	0.000145113	0.374102	Yes
CAMK2A T336	CAMK2A	Treatment × CFC interaction	-3.81457	0.0262076	0.758641	Yes
MAP1B T1784	MAP1B	Treatment × CFC interaction	-6.22562	0.00153611	0.704309	Yes
MAP1B S1247	MAP1B	Treatment × CFC interaction	-6.45521	0.00627036	0.758641	Yes
CAMK2B S397	CAMK2B	Treatment × CFC interaction	-2.12038	0.00730493	0.758641	Yes
CAMK2B T398	CAMK2B	Treatment × CFC interaction	-4.81075	0.0379005	0.781661	Yes
SYP S86	SYP	Treatment × CFC interaction	-3.22337	0.023037	0.758641	Yes
PRRT2 S100	PRRT2	Treatment × CFC interaction	-3.57218	0.00296656	0.758641	Yes
NEFM S550	NEFM	Treatment × CFC interaction	-4.79021	0.00612856	0.758641	Yes
SYNJ1 S1147	SYNJ1	Treatment × CFC interaction	-2.85106	0.00504353	0.758641	Yes
HSP90AA1 S252	HSP90AA1	Treatment × CFC interaction	-3.18065	0.0183309	0.758641	Yes
MAP2 S1140	MAP2	Treatment × CFC interaction	-5.23016	0.0124535	0.758641	Yes
SYN3 S461	SYN3	Treatment × CFC interaction	-1.58106	0.0414679	0.786165	Yes
BSN S1050	BSN	Treatment × CFC interaction	-4.1894	0.00899391	0.758641	Yes
SLC8A2 S266	SLC8A2	Treatment × CFC interaction	-2.62522	0.0279561	0.758641	Yes
NEFH S745	NEFH	Treatment × CFC interaction	-2.49954	0.0331569	0.775215	Yes
DLG2 S590	DLG2	Treatment × CFC interaction	-4.97079	0.00775119	0.758641	Yes
LRRC7 S439	LRRC7	Treatment × CFC interaction	-2.5036	0.0373212	0.781661	Yes
GRIN2B S1143	GRIN2B	Treatment × CFC interaction	-2.29495	0.0190287	0.758641	Yes
SHANK3 S1510	SHANK3	Treatment × CFC interaction	-3.00976	0.00457365	0.758641	Yes
DLG3 S632	DLG3	Treatment × CFC interaction	-2.17965	0.0346754	0.775215	Yes
NEFL S503	NEFL	Treatment × CFC interaction	-3.04759	0.0383182	0.786082	Yes

### Sheet: Network_summary
Item	Value
STRING edges at combined score >= 0.40	253
STRING input/network nodes represented in node table	85
Candidate phosphosite rows	141
Proteins in objective ranking	75
Figure 8F selected phosphosite rows	22
Figure 8F selected proteins	19
